# Oxoglutarate dehydrogenase coordinates myofibril growth by maintaining amino acid homeostasis

**DOI:** 10.1101/2021.12.13.472149

**Authors:** Nicanor González Morales, Océane Marescal, Szilárd Szikora, Miklos Erdelyi, Péter Bíró, Tuana Mesquita, József Mihály, Frieder Schöck

## Abstract

Myofibrils are long intracellular cables specific to muscles, composed mainly of actin and myosin filaments. The actin and myosin filaments are organized into repeated units called sarcomeres, which form the myofibril cables. Muscle contraction is achieved by the simultaneous shortening of sarcomeres and for a highly coordinated contraction to occur all sarcomeres should have the same size. Muscles have evolved a variety of ways to ensure sarcomere homogeneity, one example being the controlled oligomerization of Zasp proteins that sets the diameter of the myofibril. To understand how Zasp proteins effect myofibril growth, we looked for Zasp-binding proteins at the Z-disc. We found that the E1 subunit of the oxoglutarate dehydrogenase complex is recruited to the Z-disc by Zasp52 and is required to sustain myofibril growth. By making specific mutants, we show that its enzymatic activity is important for myofibril growth, and that the other two subunits of the complex are also required for myofibril formation. Using super resolution microscopy, we revealed the overall organization of the complex at the Z-disc. Then, using metabolomic analysis, we uncovered an amino acid balance defect affecting protein synthesis, that we also confirmed by genetic tools. In summary, we show that Zasp controls the local amino acid pool responsible for myofibril growth by recruiting the OGDH complex to the Z-disc.
