## Supplementary material for "Oxoglutarate dehydrogenase coordinates myofibril growth by maintaining amino acid homeostasis": Table 1

### Sheet: Sheet1
Table 1 - Summary of myofibril phenotypes observed by the depletion of TCA components using RNAi with Act88f-Gal4
Enzyme name	Drosophila short name	RNAi library	RNAi line ID	Phenotype
Aconitase	mAcon1	KK	KK103809	Severe
Isocitrate dehydrogenase	Idh3b	KK	KK102960	Normal
Isocitrate dehydrogenase	Idh3b	GD	GD6219	Strong/Severe
Isocitrate dehydrogenase	Idh3a/l(1)G0156	GD	P{GD5222}v41191	Normal
Isocitrate dehydrogenase	Idh3a/l(1)G0156	GD	P{GD5222}v41192	Weak/Mild
Isocitrate dehydrogenase	Idh3a/l(1)G0156	GD	P{GD16641}v50828	Weak
Isocitrate dehydrogenase	Idh3a/l(1)G0156	KK	KK107912	Strong/Severe
Isocitrate dehydrogenase	CG5028	GD	GD6271	Strong
Isocitrate dehydrogenase	CG5028	KK	KK102781	Strong
ATP citrate lyase	ATPCL	HM	HMC06049	Normal/weak
Fumarase 1	Fum1/CG4094	KK	KK108008	Normal
Fumarase 1	Fum1/CG4094	HM	HMC03334	Normal/Weak
Cytochrome c oxidase subunit 5A	Cox5	HM	HMJ22367	Normal
Cytochrome c oxidase subunit 5A	Cox5	JF	JF02700	Normal
Dihydrolipoamide succinyltransferase E2 subunit	DLST/CG5214	HM	HMC03051	Mild/Strong
Dihydrolipoamide succinyltransferase E2 subunit	DLST/CG5214	KK	KK109081	Weak
Dihydrolipoamide dehydrogenase E3 subunit	DLD/CG7430	KK	KK102614	Strong
Citrate synthase	kdn	KK	KK107737	Weak
Malate dehydrogenase 2	mdh2	KK	KK109040	Mild
Malate dehydrogenase 1	mdh1	KK	KK108844	Normal
Succinyl-coenzyme A synthetase β subunit, ADP-forming	ScsβA/skap	KK	KK101171	Normal
Succinyl-coenzyme A synthetase α subunit 1	Scsα1	KK	KK102542	Strong/Severe
Succinyl-coenzyme A synthetase β subunit, GDP-forming	ScsβG/SucB	KK	KK109063	Normal
Normal: wild type; Weak: unfrequent and mild defects; Mild: Common defects; Strong: Common sarcomere dissgregation; Severe: No sarcomere structure

### Sheet: Sheet2
Table 1 - Summary of myofibril phenotypes observed by the depletion of TCA components using RNAi with Act88f-Gal4
Enzyme name	Drosophila short name	RNAi library	RNAi line ID	Phenotype
Aconitase	mAcon1	KK	KK103809	Severe
Isocitrate dehydrogenase	Idh3b	KK	KK102960	Normal
Isocitrate dehydrogenase	Idh3b	GD	GD6219	Strong/Severe
Isocitrate dehydrogenase	Idh3a/l(1)G0156	GD	P{GD5222}v41191	Normal
Isocitrate dehydrogenase	Idh3a/l(1)G0156	GD	P{GD5222}v41192	Weak/Mild
Isocitrate dehydrogenase	Idh3a/l(1)G0156	GD	P{GD16641}v50828	Weak
Isocitrate dehydrogenase	Idh3a/l(1)G0156	KK	KK107912	Strong/Severe
Isocitrate dehydrogenase	CG5028	GD	GD6271	Strong
Isocitrate dehydrogenase	CG5028	KK	KK102781	Strong
ATP citrate lyase	ATPCL	HM	TRiP.HMC06049	Normal/weak
Fumarase 1	Fum1/CG4094	KK	KK108008	Normal
Fumarase 1	Fum1/CG4094	HM	HMC03334	Normal/Weak
Cytochrome c oxidase subunit 5A	Cox5	HM	HMJ22367	Normal
Cytochrome c oxidase subunit 5A	Cox5	JF	JF02700	Normal
Dihydrolipoamide succinyltransferase E2 subunit	DLST/CG5214	HM	HMC03051	Mild/Strong
Dihydrolipoamide succinyltransferase E2 subunit	DLST/CG5214	KK	KK109081	Weak
Dihydrolipoamide dehydrogenase E3 subunit	DLD/CG7430	KK	KK102614	Strong
Citrate synthase	kdn	KK	KK107737	Weak
Malate dehydrogenase 2	mdh2	KK	KK109040	Mild
Malate dehydrogenase 1	mdh1	KK	KK108844	Normal
Succinyl-coenzyme A synthetase β subunit, ADP-forming	ScsβA/skap	KK	KK101171	Normal
Succinyl-coenzyme A synthetase α subunit 1	Scsα1	KK	KK102542	Strong/Severe
Succinyl-coenzyme A synthetase β subunit, GDP-forming	ScsβG/SucB	KK	KK109063	Normal
Normal: wild type; Weak: unfrequent and mild defects; Mild: Common defects; Strong: Common sarcomere dissgregation; Severe: No sarcomere structure
